# *Plasmodium falciparum* mitochondrial complex III, the target of atovaquone, is essential for progression to the transmissible sexual stages

**DOI:** 10.1101/2024.01.09.574740

**Authors:** Pradeep Kumar Sheokand, Alexander Mühleip, Lilach Sheiner

## Abstract

The Plasmodium mitochondrial electron transport chain (mETC) is responsible for essential metabolic pathways such as de novo pyrimidine synthesis and ATP synthesis. The mETC complex III (cytochrome bc1 complex) is responsible for transferring electrons from ubiquinol to cytochrome c and generating a proton gradient across the inner mitochondrial membrane, which is necessary for the function of ATP synthase. Recent studies revealed that the composition of Plasmodium complex III is divergent from human, highlighting its suitability as a target for specific inhibition. Indeed, complex III is the target of the clinically used anti-malarial atovaquone and of several inhibitors undergoing pre-clinical trials, yet its role in parasite biology have not been thoroughly studied. We provide evidence that the universally conserved subunit, PfRieske, and the new parasite subunit, PfC3AP2, are part of Plasmodium falciparum complex III (PfCIII), with the latter providing support for the prediction of its divergent composition. Using inducible depletion, we show that PfRieske, and therefore PfCIII as a whole, is essential for asexual blood stage parasite survival, in line with previous observations. We further found that depletion of PfCIII results in gametocyte maturation defect. These phenotypes are linked to defects in mitochondrial functions upon PfRieske depletion, including increased sensitivity to mETC inhibitors in asexual stages and decreased cristae abundance alongside abnormal mitochondrial morphology in gametocytes. This is the first study which explores the direct role of the PfCIII in gametogenesis via genetic disruption, paving the way for a better understanding of the role of mETC in the complex life cycle of these important parasites and providing further support for the focus of antimalarial drug development on this pathway.
