## Supplementary Tables 1 ans 2 for "*Plasmodium falciparum* mitochondrial complex III, the target of atovaquone, is essential for progression to the transmissible sexual stages": TableS1.xls

### Sheet: TableS1
User	Stefan Weidt
E-mail	Stefan.Weidt@glasgow.ac.uk
Search title	Orbitrap P falciparum Search
MS data file	\\130.209.227.87\data\Velos\Data\Proteomics_2022_07_15\Pradeep_2527\MGF\Pradeep.mgf
Database	Pfalciparum3D7 20220413
Timestamp	20 Jul 2022 at 09:44:28 GMT
Type of search	MS/MS Ion Search
Enzyme	Trypsin
Fixed modifications	Carbamidomethyl (C)
Variable modifications	Carbamidomethyl (N-term),Deamidated (NQ),Iodo (Y),Oxidation (M)
Mass values	Monoisotopic
Protein mass	Unrestricted
Peptide mass tolerance	10 ppm
Fragment mass tolerance	0.3 Da
Max missed cleavages	2
Instrument type	ESI-FTICR
Number of queries	25836
Significance threshold p<	0.05
Max. number of families	AUTO
Ions score or expect cut-off	-1
Min. number of sig. unique sequences	1
Preferred taxonomy	All entries
Family	Member	Database	Accession	Score	Mass	Num. of matches	Num. of significant matches	Num. of sequences	Num. of significant sequences	emPAI	Description
1	1	Pfalciparum3D7	PF3D7_0523100.1-p1	519	62189	18	18	6	6	0.72	mitochondrial-processing peptidase subunit alpha, putative	MPP alpha
2	2	Pfalciparum3D7	PF3D7_1439400.1-p1	374	41354	12	12	4	4	0.66	cytochrome b-c1 complex subunit Rieske, putative	Rieske
3	3	Pfalciparum3D7	PF3D7_1018600.1-p1	329	229316	34	34	1	1	0.02	tRNA wybutosine-synthesizing protein, putative
4	4	Pfalciparum3D7	PF3D7_0936000.1-p1	239	10935	9	9	2	2	1.11	ring-exported protein 2
5	5	Pfalciparum3D7	PF3D7_1456800.1-p1	220	77222	11	11	6	6	0.39	V-type H(+)-translocating pyrophosphatase, putative
6	6	Pfalciparum3D7	PF3D7_1357000.1-p1	193	49156	6	6	4	4	0.41	elongation factor 1-alpha
7	7	Pfalciparum3D7	PF3D7_0933600.1-p1	185	56440	8	8	4	4	0.35	mitochondrial-processing peptidase subunit beta, putative	MPP beta
8	8	Pfalciparum3D7	PF3D7_0914700.1-p1	163	59181	6	6	2	2	0.24	major facilitator superfamily-related transporter, putative
9	9	Pfalciparum3D7	PF3D7_1401400.1-p1	146	11420	5	5	1	1	0.43	early transcribed membrane protein 14.1
10	10	Pfalciparum3D7	PF3D7_1326000.1-p1	145	19557	6	6	4	4	1.34	respiratory chain complex 3 associated protein 2	C3AP2
11	11	Pfalciparum3D7	PF3D7_1462700.1-p1	143	46613	7	7	2	2	0.2	cytochrome c1, heme protein, mitochondrial, putative	Cytc1
12	12	Pfalciparum3D7	PF3D7_1121700.1-p1	126	95886	15	15	1	1	0.09	protein GCN20
13	13	Pfalciparum3D7	PF3D7_0314600.1-p1	125	31675	23	23	1	1	0.14	conserved protein, unknown function
14	14	Pfalciparum3D7	PF3D7_1325100.1-p1	110	49865	2	2	1	1	0.09	phosphoribosylpyrophosphate synthetase
15	15	Pfalciparum3D7	PF3D7_0702400.1-p1	92	14243	3	3	2	2	0.79	small exported membrane protein 1
16	16	Pfalciparum3D7	PF3D7_1012300.1-p1	87	23119	4	4	1	1	0.2	cytochrome b-c1 complex subunit 7, putative	QCR7
17	17	Pfalciparum3D7	PF3D7_0709000.1-p1	80	49441	3	3	1	1	0.09	chloroquine resistance transporter
18	18	Pfalciparum3D7	PF3D7_1037300.1-p1	74	33933	5	5	3	3	0.45	ADP,ATP carrier protein 1
19	19	Pfalciparum3D7	PF3D7_1006200.1-p1	72	11969	1	1	1	1	0.41	DNA/RNA-binding protein Alba 3
20	20	Pfalciparum3D7	PF3D7_0628300.1-p1	72	45736	2	2	1	1	0.1	choline/ethanolaminephosphotransferase, putative
21	21	Pfalciparum3D7	PF3D7_0101300.1-p1	71	27828	3	3	2	2	0.35	Pfmc-2TM Maurer's cleft two transmembrane protein
22	22	Pfalciparum3D7	PF3D7_0527900.1-p1	69	76899	2	2	1	1	0.06	ATP-dependent RNA helicase DDX41, putative
23	23	Pfalciparum3D7	PF3D7_0113900.1-p1	59	28501	1	1	1	1	0.16	CX3CL1-binding protein 1
24	24	Pfalciparum3D7	PF3D7_1207100.1-p1	58	100508	2	2	1	1	0.04	pre-rRNA-processing protein ESF1, putative
25	25	Pfalciparum3D7	PF3D7_1352500.1-p1	54	24314	2	2	1	1	0.19	thioredoxin-related protein, putative
26	26	Pfalciparum3D7	PF3D7_1130200.1-p1	51	35002	2	2	1	1	0.13	60S ribosomal protein P0
27	27	Pfalciparum3D7	PF3D7_0205300.1-p1	46	73565	3	3	2	2	0.12	conserved Plasmodium protein, unknown function
28	28	Pfalciparum3D7	PF3D7_0823900.1-p1	46	35649	1	1	1	1	0.13	dicarboxylate/tricarboxylate carrier
29	29	Pfalciparum3D7	PF3D7_1033200.1-p1	43	39073	1	1	1	1	0.11	early transcribed membrane protein 10.2
30	30	Pfalciparum3D7	PF3D7_0516200.1-p1	43	16067	1	1	1	1	0.29	40S ribosomal protein S11
31	31	Pfalciparum3D7	PF3D7_0931100.1-p1	43	98553	3	3	1	1	0.04	nucleolar protein Nop52, putative
32	32	Pfalciparum3D7	PF3D7_1325800.1-p1	40	187289	5	5	1	1	0.02	conserved Plasmodium protein, unknown function
33	33	Pfalciparum3D7	PF3D7_0615400.1-p1	38	324937	1	1	1	1	0.01	ribonuclease, putative
34	34	Pfalciparum3D7	PF3D7_0731600.1-p1	38	93624	2	2	1	1	0.05	acyl-CoA synthetase
35	35	Pfalciparum3D7	PF3D7_0726700.1-p1	37	20553	1	1	1	1	0.22	conserved Plasmodium protein, unknown function
36	36	Pfalciparum3D7	PF3D7_1437700.1-p1	36	112234	2	2	1	1	0.04	succinyl-CoA ligase, putative
37	37	Pfalciparum3D7	PF3D7_0903200.1-p1	36	24058	1	1	1	1	0.19	ras-related protein RAB7
38	38	Pfalciparum3D7	PF3D7_0202500.1-p1	35	11509	1	1	1	1	0.43	early transcribed membrane protein 2
39	39	Pfalciparum3D7	PF3D7_1010300.1-p1	35	13785	1	1	1	1	0.35	succinate dehydrogenase subunit 4, putative
40	40	Pfalciparum3D7	PF3D7_0103200.1-p1	34	50889	2	2	1	1	0.09	nucleoside transporter 4
41	41	Pfalciparum3D7	PF3D7_1324700.1-p1	34	25959	2	2	1	1	0.17	SNARE protein, putative
42	42	Pfalciparum3D7	PF3D7_1229500.1-p1	34	61308	3	3	1	1	0.07	T-complex protein 1 subunit gamma
43	43	Pfalciparum3D7	PF3D7_1252600.1-p1	33	53144	1	1	1	1	0.08	esterase, putative
44	44	Pfalciparum3D7	PF3D7_1370300.1-p1	33	29216	2	2	1	1	0.15	membrane associated histidine-rich protein 1
45	45	Pfalciparum3D7	PF3D7_0729100.1-p1	33	306044	3	3	1	1	0.03	allantoicase, putative
46	46	Pfalciparum3D7	PF3D7_0202200.1-p1	32	33891	1	1	1	1	0.13	EMP1-trafficking protein
47	47	Pfalciparum3D7	PF3D7_1038000.1-p1	32	13760	2	2	1	1	0.35	antigen UB05
48	48	Pfalciparum3D7	PF3D7_MIT02300.1-p1	32	43747	2	2	1	1	0.1	cytochrome b	CytB
49	49	Pfalciparum3D7	PF3D7_0819500.1-p1	31	46053	1	1	1	1	0.1	conserved protein, unknown function
50	50	Pfalciparum3D7	PF3D7_1309600.1-p1	31	34091	3	3	1	1	0.13	ribosomal RNA methyltransferase, putative
51	51	Pfalciparum3D7	PF3D7_1430300.1-p1	31	310096	1	1	1	1	0.01	acid phosphatase, putative
52	52	Pfalciparum3D7	PF3D7_0601900.1-p1	31	14830	2	2	1	1	0.32	conserved Plasmodium protein, unknown function
53	53	Pfalciparum3D7	PF3D7_0506500.1-p1	31	472380	1	1	1	1	0.01	conserved Plasmodium protein, unknown function
54	54	Pfalciparum3D7	PF3D7_0930300.1-p1	30	196745	1	1	1	1	0.02	merozoite surface protein 1
55	55	Pfalciparum3D7	PF3D7_0315500.1-p1	30	28493	2	2	1	1	0.16	ribosomal protein L47, mitochondrial, putative
56	56	Pfalciparum3D7	PF3D7_0403100.1-p1	30	74058	1	1	1	1	0.06	regulator of chromosome condensation, putative
57	57	Pfalciparum3D7	PF3D7_1252100.1-p1	29	263958	1	1	1	1	0.02	rhoptry neck protein 3
58	58	Pfalciparum3D7	PF3D7_1428700.1-p1	29	52153	3	3	1	1	0.08	heme/steroid binding domain containing protein, putative
59	59	Pfalciparum3D7	PF3D7_1140700.1-p1	29	268771	2	2	1	1	0.02	chromo domain-containing protein, putative
60	60	Pfalciparum3D7	PF3D7_0814200.1-p1	29	27299	1	1	1	1	0.17	DNA/RNA-binding protein Alba 1
61	61	Pfalciparum3D7	PF3D7_0907100.1-p1	29	173243	1	1	1	1	0.02	conserved Plasmodium protein, unknown function
62	62	Pfalciparum3D7	PF3D7_0712900.1-p1	28	252891	2	2	1	1	0.02	erythrocyte membrane protein 1, PfEMP1
63	63	Pfalciparum3D7	PF3D7_0503500.1-p1	28	101304	1	1	1	1	0.04	protein kinase, putative
64	64	Pfalciparum3D7	PF3D7_0614500.1-p1	28	21681	1	1	1	1	0.21	60S ribosomal protein L19
65	65	Pfalciparum3D7	PF3D7_1414500.1-p1	26	327890	1	1	1	1	0.01	atypical protein kinase, ABC-1 family, putative
66	66	Pfalciparum3D7	PF3D7_1461900.1-p1	25	128845	1	1	1	1	0.03	valine--tRNA ligase, putative
67	67	Pfalciparum3D7	PF3D7_1343800.1-p1	25	911475	2	2	1	1	0	VPS13 domain-containing protein, putative
68	68	Pfalciparum3D7	PF3D7_0106300.1-p1	25	140980	1	1	1	1	0.03	calcium-transporting ATPase
69	69	Pfalciparum3D7	PF3D7_1349500.1-p1	24	408407	2	2	1	1	0.01	conserved Plasmodium protein, unknown function
70	70	Pfalciparum3D7	PF3D7_0804900.1-p1	24	56865	1	1	1	1	0.08	GTPase-activating protein, putative
71	71	Pfalciparum3D7	PF3D7_1222000.1-p1	23	66562	1	1	1	1	0.07	tRNA-splicing ligase RtcB, putative
72	72	Pfalciparum3D7	PF3D7_0813700.1-p1	23	170800	1	1	1	1	0.03	ABC transporter F family member 1
73	73	Pfalciparum3D7	PF3D7_0201000.1-p1	23	35421	2	2	1	1	0.13	rifin
74	74	Pfalciparum3D7	PF3D7_1222600.1-p1	23	286796	1	1	1	1	0.01	AP2 domain transcription factor AP2-G
75	75	Pfalciparum3D7	PF3D7_0728100.1-p1	23	676509	1	1	1	1	0.01	anaphase-promoting complex subunit 1, putative
76	76	Pfalciparum3D7	PF3D7_1206300.1-p1	23	331293	1	1	1	1	0.01	conserved Plasmodium protein, unknown function
77	77	Pfalciparum3D7	PF3D7_0100800.1-p1	22	40065	1	1	1	1	0.11	rifin
78	78	Pfalciparum3D7	PF3D7_1308200.1-p1	22	276458	4	4	1	1	0.02	carbamoyl phosphate synthetase
79	79	Pfalciparum3D7	PF3D7_1431700.1-p1	22	19456	1	1	1	1	0.24	60S ribosomal protein L14, putative
80	80	Pfalciparum3D7	PF3D7_0621200.1-p1	22	33391	1	1	1	1	0.13	pyridoxine biosynthesis protein PDX1
81	81	Pfalciparum3D7	PF3D7_0424100.1-p1	22	63298	1	1	1	1	0.07	reticulocyte binding protein homologue 5
82	82	Pfalciparum3D7	PF3D7_0302900.1-p1	21	149155	1	1	1	1	0.03	exportin-1, putative
83	83	Pfalciparum3D7	PF3D7_1313800.1-p1	21	411432	1	1	1	1	0.01	conserved Plasmodium membrane protein, unknown function
84	84	Pfalciparum3D7	PF3D7_1433500.1-p1	21	169921	1	1	1	1	0.03	DNA topoisomerase 2
85	85	Pfalciparum3D7	PF3D7_1443500.1-p1	20	103161	4	4	1	1	0.04	poly(A)-specific ribonuclease PARN, putative
86	86	Pfalciparum3D7	PF3D7_0907200.1-p1	20	134721	1	1	1	1	0.03	GTPase-activating protein, putative
87	87	Pfalciparum3D7	PF3D7_1314300.1-p1	19	54868	2	2	1	1	0.08	MACRO domain-containing protein, putative
88	88	Pfalciparum3D7	PF3D7_1010900.1-p1	19	41623	1	1	1	1	0.11	conserved Plasmodium protein, unknown function
89	89	Pfalciparum3D7	PF3D7_0308200.1-p1	19	60281	1	1	1	1	0.07	T-complex protein 1 subunit eta
90	90	Pfalciparum3D7	PF3D7_1407100.1-p1	19	34278	1	1	1	1	0.13	rRNA 2'-O-methyltransferase fibrillarin, putative
91	91	Pfalciparum3D7	PF3D7_0718000.1-p1	18	704133	1	1	1	1	0.01	dynein heavy chain, putative
92	92	Pfalciparum3D7	PF3D7_1250200.1-p1	18	122395	1	1	1	1	0.04	CSC1-like protein, putative
93	93	Pfalciparum3D7	PF3D7_1318600.1-p1	18	64032	1	1	1	1	0.07	thioredoxin, putative
94	94	Pfalciparum3D7	PF3D7_0723800.1-p1	18	261290	1	1	1	1	0.02	conserved Plasmodium protein, unknown function
95	95	Pfalciparum3D7	PF3D7_0307900.1-p1	18	450834	1	1	1	1	0.01	conserved Plasmodium protein, unknown function
96	96	Pfalciparum3D7	PF3D7_1472200.1-p1	18	271599	1	1	1	1	0.02	histone deacetylase, putative
97	97	Pfalciparum3D7	PF3D7_0619700.1-p1	17	77251	1	1	1	1	0.06	F-box protein FBXO1, putative
98	98	Pfalciparum3D7	PF3D7_0321400.1-p1	17	38277	1	1	1	1	0.12	pseudo protein kinase 1, putative
99	99	Pfalciparum3D7	PF3D7_1460500.1-p1	17	193717	1	1	1	1	0.02	conserved Plasmodium protein, unknown function
100	100	Pfalciparum3D7	PF3D7_1015600.1-p1	16	62911	1	1	1	1	0.07	heat shock protein 60
101	101	Pfalciparum3D7	PF3D7_0317200.1-p1	16	183701	1	1	1	1	0.02	cdc2-related protein kinase 4
102	102	Pfalciparum3D7	PF3D7_1212700.1-p1	16	166586	1	1	1	1	0.03	eukaryotic translation initiation factor 3 subunit A, putative
103	103	Pfalciparum3D7	PF3D7_0705400.1-p1	16	95090	1	1	1	1	0.05	DNA replication licensing factor MCM7
104	104	Pfalciparum3D7	PF3D7_1474200.1-p1	16	581708	1	1	1	1	0.01	conserved Plasmodium membrane protein, unknown function
105	105	Pfalciparum3D7	PF3D7_1019600.1-p1	15	146883	1	1	1	1	0.03	conserved Plasmodium protein, unknown function
106	106	Pfalciparum3D7	PF3D7_1415500.1-p1	15	140718	1	1	1	1	0.03	conserved Plasmodium membrane protein, unknown function
107	107	Pfalciparum3D7	PF3D7_0721000.1-p1	15	425113	1	1	1	1	0.01	conserved Plasmodium membrane protein, unknown function
108	108	Pfalciparum3D7	PF3D7_0704600.1-p1	15	463723	1	1	1	1	0.01	HECT-type E3 ubiquitin ligase UT
109	109	Pfalciparum3D7	PF3D7_0617100.1-p1	15	146640	1	1	1	1	0.03	AP-2 complex subunit alpha, putative
110	110	Pfalciparum3D7	PF3D7_1144500.1-p1	14	40404	1	1	1	1	0.11	SUMO-activating enzyme subunit 1
111	111	Pfalciparum3D7	PF3D7_0312200.1-p1	14	150198	1	1	1	1	0.03	tetratricopeptide repeat protein, putative
112	112	Pfalciparum3D7	PF3D7_0207400.1-p1	14	111223	1	1	1	1	0.04	serine repeat antigen 7
113	113	Pfalciparum3D7	PF3D7_0518400.1-p1	14	27057	1	1	1	1	0.17	cyclin, putative
