## Supplementary Tables 1 ans 2 for "*Plasmodium falciparum* mitochondrial complex III, the target of atovaquone, is essential for progression to the transmissible sexual stages": TableS2.xlsx

### Sheet: Sheet1
			Expt 1	Expt 2	Mean	SD	IC50 ±
	control	ATQ	0.96	0.63	0.79	0.23	0.79 ± 0.23 nM
		DSM	25.28	16.64	20.96	6.11	20.96 ± 6.11 nM
		PRG	8.81	13.04	10.93	2.99	10.93 ± 2.99 μM
		CQ	39.47	34.94	37.21	3.2	37.21 ± 3.20 nM
		ART	38.11	37.79	37.95	0.23	37.95 ± 0.23 nM
	Rieske-iKD	ATQ	0.3	0.19	0.25	0.08	0.25 ± 0.08 nM
		DSM	5.55	6.13	5.84	0.41	5.84 ± 0.41 nM
		PRG	1.29	1.13	1.21	0.11	1.21 ± 0.11 μM
		CQ	36.72	35.85	36.29	0.62	36.29 ± 0.62 nM
		ART	33.34	33.37	33.36	0.02	33.36 ± 0.02 nM
